# Shared and distinct brain regions targeted for immediate early gene expression by ketamine and psilocybin

**DOI:** 10.1101/2022.03.18.484437

**Authors:** Pasha A. Davoudian, Ling-Xiao Shao, Alex C. Kwan

## Abstract

Psilocybin is a psychedelic with therapeutic potential. While there is growing evidence that psilocybin exerts its beneficial effects through enhancing neural plasticity, the exact brain regions involved are not completely understood. Determining the impact of psilocybin on plasticity-related gene expression throughout the brain can broaden our understanding of the neural circuits involved in psychedelic-evoked neural plasticity. In this study, whole-brain serial two-photon microscopy and light sheet microscopy were employed to map the expression of the immediate early gene, c-Fos, in male and female mice. The drug-induced c-Fos expression following psilocybin administration was compared to that of subanesthetic ketamine and saline control. Psilocybin and ketamine produced acutely comparable elevations in c-Fos expression in numerous brain regions, including anterior cingulate cortex, locus coeruleus, primary visual cortex, central and basolateral amygdala, medial and lateral habenula, and claustrum. Select regions exhibited drug-preferential differences, such as dorsal raphe and insular cortex for psilocybin and the CA1 subfield of hippocampus for ketamine. To gain insights into the contributions of receptors and cell types, the c-Fos expression maps were related to brain-wide *in situ* hybridization data. The transcript analyses showed that the endogenous levels of *Grin2a* and *Grin2b* are predictive of whether a cortical region is sensitive to drug-evoked neural plasticity for both ketamine and psilocybin. Collectively, the systematic mapping approach produced an unbiased list of brain regions impacted by psilocybin and ketamine. The data are a resource that highlights previously underappreciated regions for future investigations. Furthermore, the robust relationships between drug-evoked c-Fos expression and endogenous transcript distributions suggest glutamatergic receptors as a potential convergent target for how psilocybin and ketamine produce their rapid-acting and long-lasting therapeutic effects.
