## Supplementary Table 1 for "Shared and distinct brain regions targeted for immediate early gene expression by ketamine and psilocybin"

Region_Name	volume_(mm^3)	Region_index	Region_ID	abbreviation	Brain_Area
Locus ceruleus	0.001612872	0	147	LC	MidHindMedulla
Posterodorsal preoptic nucleus	0.001770864	1	914	PD	Hypothalamus
Edinger-Westphal nucleus	0.003294684	2	975	EW	MidHindMedulla
Oculomotor nucleus	0.003963768	3	35	III	MidHindMedulla
Tuberomammillary nucleus dorsal part	0.004151304	4	1126	TMd	Hypothalamus
Medial pretectal area	0.005212594	5	531	MPT	MidHindMedulla
Intertrigeminal nucleus	0.005300856	6	549009227	I5	MidHindMedulla
Median preoptic nucleus	0.00545013	7	452	MEPO	Hypothalamus
Nucleus ambiguus	0.005488128	8	135	AMB	MidHindMedulla
Supraoptic nucleus	0.006270418	9	390	SO	Hypothalamus
Periventricular hypothalamic nucleus anterior part	0.00635682	10	30	PVa	Hypothalamus
Ventromedial preoptic nucleus	0.007245897	11	576073699	VMPO	Hypothalamus
Linear nucleus of the medulla	0.007870416	12	203	LIN	MidHindMedulla
Intergeniculate leaflet of the lateral geniculate complex	0.00803425	13	27	IGL	Thalamus
Subparafascicular nucleus magnocellular part	0.008081232	14	414	SPFm	Thalamus
Suprachiasmatic nucleus	0.008384387	15	286	SCH	Hypothalamus
Ventrolateral preoptic nucleus	0.009324016	16	689	VLPO	Hypothalamus
Lateral mammillary nucleus	0.00948096	17	210	LM	Hypothalamus
Gracile nucleus	0.009610884	18	1039	GR	MidHindMedulla
Interfascicular nucleus raphe	0.010383462	19	12	IF	MidHindMedulla
Central linear nucleus raphe	0.01060511	20	591	CLI	MidHindMedulla
Median eminence	0.010842384	21	10671	ME	Hypothalamus
Xiphoid thalamic nucleus	0.011031312	22	560581559	Xi	Thalamus
Parapyramidal nucleus	0.011719488	23	1069	PPY	MidHindMedulla
Tuberomammillary nucleus ventral part	0.011938279	24	1	TMv	Hypothalamus
Dorsal tegmental nucleus	0.012414888	25	880	DTN	MidHindMedulla
Nucleus incertus	0.012522981	26	604	NI	MidHindMedulla
Anteroventral preoptic nucleus	0.012583296	27	263	AVP	Hypothalamus
Paratrigeminal nucleus	0.012710256	28	589508451	Pa5	MidHindMedulla
Anterodorsal preoptic nucleus	0.013023779	29	72	ADP	Hypothalamus
Parastrial nucleus	0.013153752	30	1109	PS	Hypothalamus
Subparaventricular zone	0.013906092	31	347	SBPV	Hypothalamus
Periventricular hypothalamic nucleus posterior part	0.014741424	32	126	PVp	Hypothalamus
Dorsal premammillary nucleus	0.015557081	33	980	PMd	Hypothalamus
Induseum griseum	0.015639099	34	19	IG	Hippo
Subparafascicular area	0.016201308	35	609	SPA	Thalamus
Midbrain reticular nucleus retrorubral area	0.01647624	36	246	RR	MidHindMedulla
Posterior pretectal nucleus	0.016636241	37	1061	PPT	MidHindMedulla
Paraventricular hypothalamic nucleus descending division	0.016719012	38	63	PVHd	Hypothalamus
Dorsal nucleus raphe	0.017953296	39	872	DR	MidHindMedulla
Anterodorsal nucleus	0.018396144	40	64	AD	Thalamus
Retrochiasmatic area	0.018766905	41	173	RCH	Hypothalamus
Perireunensis nucleus	0.018829296	42	1077	PR	Thalamus
Periventricular hypothalamic nucleus preoptic part	0.019047456	43	133	PVpo	Hypothalamus
Nucleus of the trapezoid body	0.019943568	44	642	NTB	MidHindMedulla
Parasubthalamic nucleus	0.02034528	45	364	PSTN	Hypothalamus
Dorsal motor nucleus of the vagus nerve	0.021558188	46	839	DMX	MidHindMedulla
Ventral premammillary nucleus	0.021589614	47	1004	PMv	Hypothalamus
Intermediodorsal nucleus of the thalamus	0.021885799	48	59	IMD	Thalamus
Intercalated amygdalar nucleus	0.022080292	49	1105	IA	StriatumPallidum
Paraventricular hypothalamic nucleus	0.023252568	50	38	PVH	Hypothalamus
Nucleus of the optic tract	0.023425658	51	628	NOT	MidHindMedulla
Anteroventral periventricular nucleus	0.023616936	52	272	AVPV	Hypothalamus
Periventricular hypothalamic nucleus intermediate part	0.02455356	53	118	PVi	Hypothalamus
Laterodorsal tegmental nucleus	0.024729329	54	162	LDT	MidHindMedulla
External cuneate nucleus	0.025385001	55	903	ECU	MidHindMedulla
Posterior limiting nucleus of the thalamus	0.025390836	56	1029	POL	Thalamus
Ventral posteromedial nucleus of the thalamus parvicellular part	0.026323447	57	741	VPMpc	Thalamus
Perifornical nucleus	0.026861865	58	576073704	PeF	Hypothalamus
Parataenial nucleus	0.027928973	59	15	PT	Thalamus
Supramammillary nucleus	0.029733336	60	525	SUM	Hypothalamus
Paracentral nucleus	0.0299382	61	907	PCN	Thalamus
Central medial nucleus of the thalamus	0.03065256	62	599	CM	Thalamus
Nucleus prepositus	0.030721916	63	169	PRP	MidHindMedulla
Paragigantocellular reticular nucleus dorsal part	0.031555422	64	970	PGRNd	MidHindMedulla
Supratrigeminal nucleus	0.03160578	65	534	SUT	MidHindMedulla
Posterior triangular thalamic nucleus	0.031983206	66	563807435	PoT	Thalamus
Arcuate hypothalamic nucleus	0.033928488	67	223	ARH	Hypothalamus
Nucleus of the posterior commissure	0.034093388	68	634	NPC	MidHindMedulla
Area prostriata	0.037046364	69	484682508	APr	Hippo
Medial habenula	0.038814888	70	483	MH	Thalamus
Submedial nucleus of the thalamus	0.039166971	71	366	SMT	Thalamus
Nucleus of the lateral olfactory tract	0.039913802	72	619	NLOT	Olfactory
Cuneate nucleus	0.040210953	73	711	CU	MidHindMedulla
Peritrigeminal zone	0.040258381	74	549009215	P5	MidHindMedulla
Interpeduncular nucleus	0.040833708	75	100	IPN	MidHindMedulla
Lateral habenula	0.042789144	76	186	LH	Thalamus
Central lateral nucleus of the thalamus	0.043919539	77	575	CL	Thalamus
Motor nucleus of trigeminal	0.044236992	78	621	V	MidHindMedulla
Dorsomedial nucleus of the hypothalamus	0.044760624	79	830	DMH	Hypothalamus
Ventral part of the lateral geniculate complex	0.046035168	80	178	LGv	Thalamus
Triangular nucleus of septum	0.046401336	81	581	TRS	StriatumPallidum
Anteromedial nucleus	0.048589992	82	127	AM	Thalamus
Anteroventral nucleus of thalamus	0.04863588	83	255	AV	Thalamus
Ventral tegmental area	0.049413377	84	749	VTA	MidHindMedulla
Globus pallidus internal segment	0.049921536	85	1031	GPi	StriatumPallidum
Hippocampo-amygdalar transition area	0.050480256	86	589508447	HATA	Hippo
Medial septal nucleus	0.051599939	87	564	MS	StriatumPallidum
Nucleus of reuniens	0.051802476	88	181	RE	Thalamus
Medial preoptic nucleus	0.053638056	89	515	MPN	Hypothalamus
Magnocellular nucleus	0.053719646	90	298	MA	StriatumPallidum
Paraventricular nucleus of the thalamus	0.053741292	91	149	PVT	Thalamus
Field CA2	0.055187376	92	423	CA2	Hippo
Fundus of striatum	0.056190633	93	998	FS	StriatumPallidum
Septofimbrial nucleus	0.058714956	94	310	SF	StriatumPallidum
Laterointermediate area	0.058769808	95	312782574	VISli	Cortex
Parafascicular nucleus	0.058781981	96	930	PF	Thalamus
Dorsal peduncular area	0.061862412	97	814	DP	Olfactory
Tuberal nucleus	0.062453028	98	614	TU	Hypothalamus
Medial mammillary nucleus	0.063439645	99	491	MM	Hypothalamus
Inferior olivary complex	0.064063168	100	83	IO	MidHindMedulla
Cuneiform nucleus	0.064611259	101	616	CUN	MidHindMedulla
Pontine central gray	0.065704872	102	898	PCG	MidHindMedulla
Lateral reticular nucleus	0.066074976	103	235	LRN	MidHindMedulla
Ventromedial hypothalamic nucleus	0.066458304	104	693	VMH	Hypothalamus
Posterior auditory area	0.067307988	105	1027	AUDpo	Cortex
Claustrum	0.068054628	106	583	CLA	Cortex
Anterior amygdalar area	0.068476163	107	23	AAA	StriatumPallidum
Lateral septal nucleus caudal (caudodorsal) part	0.069045864	108	250	LSc	StriatumPallidum
Accessory olfactory bulb	0.070838532	109	151	AOB	Olfactory
Magnocellular reticular nucleus	0.072283061	110	307	MARN	MidHindMedulla
Lateral septal nucleus ventral part	0.072344292	111	266	LSv	StriatumPallidum
Medial preoptic area	0.073184556	112	523	MPO	Hypothalamus
Superior central nucleus raphe	0.076055655	113	679	CS	MidHindMedulla
Lateral preoptic area	0.076220741	114	226	LPO	Hypothalamus
Dorsal cochlear nucleus	0.076837056	115	96	DCO	MidHindMedulla
Medial geniculate complex	0.080360316	116	475	MG	Thalamus
Dorsal part of the lateral geniculate complex	0.081585696	117	170	LGd	Thalamus
Anterolateral visual area	0.081963912	118	402	VISal	Cortex
Posterior hypothalamic nucleus	0.08378058	119	946	PH	Hypothalamus
Nucleus of the lateral lemniscus	0.084978372	120	612	NLL	MidHindMedulla
Anteromedial visual area	0.086230848	121	394	VISam	Cortex
Tegmental reticular nucleus	0.087112068	122	574	TRN	MidHindMedulla
Red nucleus	0.090347796	123	214	RN	MidHindMedulla
Anterior hypothalamic nucleus	0.09110586	124	88	AHN	Hypothalamus
Paragigantocellular reticular nucleus lateral part	0.091377622	125	978	PGRNl	MidHindMedulla
Posterolateral visual area	0.092566932	126	425	VISpl	Cortex
Cortical amygdalar area anterior part	0.093274691	127	639	COAa	Olfactory
Perirhinal area	0.094216776	128	922	PERI	Cortex
Diagonal band nucleus	0.096614561	129	596	NDB	StriatumPallidum
Lateral amygdalar nucleus	0.096812292	130	131	LA	Cortex
Ventral anterior-lateral complex of the thalamus	0.099742704	131	629	VAL	Thalamus
Infralimbic area	0.10167558	132	44	ILA	Cortex
Pedunculopontine nucleus	0.104474496	133	1052	PPN	MidHindMedulla
Ventral posterolateral nucleus of the thalamus	0.105942852	134	718	VPL	Thalamus
Parasubiculum	0.106973532	135	843	PAR	Hippo
Nucleus of the solitary tract	0.107405772	136	651	NTS	MidHindMedulla
Rostrolateral visual area	0.107416164	137	417	VISrl	Cortex
Frontal pole cerebral cortex	0.109551336	138	184	FRP	Cortex
Presubiculum	0.111930996	139	1084	PRE	Hippo
Ventral medial nucleus of the thalamus	0.112555908	140	685	VM	Thalamus
Posterior amygdalar nucleus	0.118668528	141	780	PA	Cortex
posteromedial visual area	0.119101992	142	533	VISpm	Cortex
Superior olivary complex	0.11962134	143	398	SOC	MidHindMedulla
Endopiriform nucleus ventral part	0.120298776	144	966	EPv	Cortex
Pontine gray	0.124058815	145	931	PG	MidHindMedulla
Lateral dorsal nucleus of thalamus	0.124601712	146	155	LD	Thalamus
Facial motor nucleus	0.12569076	147	661	VII	MidHindMedulla
Spinal nucleus of the trigeminal oral part	0.126868776	148	445	SPVO	MidHindMedulla
Postsubiculum	0.127625328	149	1037	POST	Hippo
Ventral cochlear nucleus	0.130193364	150	101	VCO	MidHindMedulla
Dorsal auditory area	0.131902236	151	1011	AUDd	Cortex
Parabrachial nucleus	0.136122504	152	867	PB	MidHindMedulla
Principal sensory nucleus of the trigeminal	0.1398474	153	7	PSV	MidHindMedulla
Lateral posterior nucleus of the thalamus	0.14082984	154	218	LP	Thalamus
Piriform-amygdalar area	0.141149389	155	788	PAA	Olfactory
Anterior pretectal nucleus	0.143282748	156	215	APN	MidHindMedulla
Lateral visual area	0.144002376	157	409	VISl	Cortex
Posterior complex of the thalamus	0.152369496	158	1020	PO	Thalamus
Postrhinal area	0.15507342	159	312782628	VISpor	Cortex
Primary somatosensory area unassigned	0.155687748	160	182305689	SSp-un	Cortex
Prosubiculum	0.156397428	161	484682470	ProS	Hippo
Central amygdalar nucleus	0.156606756	162	536	CEA	StriatumPallidum
Anterior area	0.164784456	163	312782546	VISa	Cortex
Mediodorsal nucleus of thalamus	0.1681191	164	362	MD	Thalamus
Orbital area medial part	0.169564368	165	731	ORBm	Cortex
Bed nuclei of the stria terminalis	0.171239592	166	351	BST	StriatumPallidum
Reticular nucleus of the thalamus	0.174790596	167	262	RT	Thalamus
Basomedial amygdalar nucleus	0.176011608	168	319	BMA	Cortex
Primary somatosensory area trunk	0.176812956	169	361	SSp-tr	Cortex
Substantia nigra reticular part	0.182493576	170	381	SNr	MidHindMedulla
Postpiriform transition area	0.184155132	171	566	TR	Olfactory
Taenia tecta	0.191518524	172	589	TT	Olfactory
Globus pallidus external segment	0.193471716	173	1022	GPe	StriatumPallidum
Spinal nucleus of the trigeminal caudal part	0.193505208	174	429	SPVC	MidHindMedulla
Ventral posteromedial nucleus of the thalamus	0.198822372	175	733	VPM	Thalamus
Ectorhinal area	0.201087348	176	895	ECT	Cortex
Ventral auditory area	0.20689074	177	1018	AUDv	Cortex
Zona incerta	0.213887892	178	797	ZI	Hypothalamus
Orbital area ventrolateral part	0.213941616	179	746	ORBvl	Cortex
Agranular insular area ventral part	0.21652776	180	119	AIv	Cortex
Spinal nucleus of the trigeminal interpolar part	0.220464876	181	437	SPVI	MidHindMedulla
Endopiriform nucleus dorsal part	0.221647188	182	952	EPd	Cortex
Gustatory areas	0.222648816	183	1057	GU	Cortex
Lateral septal nucleus rostral (rostroventral) part	0.223741608	184	258	LSr	StriatumPallidum
Basolateral amygdalar nucleus	0.224048208	185	295	BLA	Cortex
Medullary reticular nucleus	0.226209024	186	395	MDRN	MidHindMedulla
Primary auditory area	0.226686564	187	1002	AUDp	Cortex
Medial amygdalar nucleus	0.239455884	188	403	MEA	StriatumPallidum
Superior colliculus sensory related	0.247655088	189	302	SCs	MidHindMedulla
Subiculum	0.249866604	190	502	SUB	Hippo
Lateral hypothalamic area	0.251680788	191	194	LHA	Hypothalamus
Retrosplenial area lateral agranular part	0.276366408	192	894	RSPagl	Cortex
Prelimbic area	0.277608312	193	972	PL	Cortex
Parvicellular reticular nucleus	0.28185282	194	852	PARN	MidHindMedulla
Visceral area	0.285708024	195	677	VISC	Cortex
Pontine reticular nucleus	0.292792632	196	146	PRNr	MidHindMedulla
Anterior cingulate area ventral part	0.293760492	197	48	ACAv	Cortex
Primary somatosensory area lower limb	0.294344544	198	337	SSp-ll	Cortex
Pontine reticular nucleus caudal part	0.295077876	199	1093	PRNc	MidHindMedulla
Agranular insular area posterior part	0.298572492	200	111	AIp	Cortex
Cortical amygdalar area posterior part	0.302014996	201	647	COAp	Olfactory
Orbital area lateral part	0.332358528	202	723	ORBl	Cortex
Gigantocellular reticular nucleus	0.339174708	203	1048	GRN	MidHindMedulla
Intermediate reticular nucleus	0.348231624	204	136	IRN	MidHindMedulla
Anterior cingulate area dorsal part	0.36611502	205	39	ACAd	Cortex
Temporal association areas	0.367349628	206	541	TEa	Cortex
Primary somatosensory area nose	0.36756084	207	353	SSp-n	Cortex
Substantia innominata	0.378454944	208	342	SI	StriatumPallidum
Retrosplenial area dorsal part	0.445621464	209	879	RSPd	Cortex
Primary somatosensory area upper limb	0.450668604	210	369	SSp-ul	Cortex
Agranular insular area dorsal part	0.45710754	211	104	AId	Cortex
Olfactory tubercle	0.47096328	212	754	OT	StriatumPallidum
Retrosplenial area ventral part	0.506373252	213	886	RSPv	Cortex
Inferior colliculus	0.516589272	214	4	IC	MidHindMedulla
Nucleus accumbens	0.519835332	215	56	ACB	StriatumPallidum
Periaqueductal gray	0.540560064	216	795	PAG	MidHindMedulla
Entorhinal area medial part dorsal zone	0.589950312	217	926	ENTm	Hippo
Midbrain reticular nucleus	0.596422212	218	128	MRN	MidHindMedulla
Anterior olfactory nucleus	0.631864956	219	159	AON	Olfactory
Superior colliculus motor related	0.64924992	220	294	SCm	MidHindMedulla
Field CA3	0.729484524	221	463	CA3	Hippo
Primary somatosensory area mouth	0.758293296	222	345	SSp-m	Cortex
Dentate gyrus	0.777405336	223	726	DG	Hippo
Primary somatosensory area barrel field	0.783648984	224	329	SSp-bfd	Cortex
Entorhinal area lateral part	0.78393366	225	918	ENTl	Hippo
Primary visual area	0.815137524	226	385	VISp	Cortex
Supplemental somatosensory area	1.119121608	227	378	SSs	Cortex
Field CA1	1.190646732	228	382	CA1	Hippo
Primary motor area	1.33735896	229	985	MOp	Cortex
Piriform area	1.436646696	230	961	PIR	Olfactory
Secondary motor area	1.507234128	231	993	MOs	Cortex
Main olfactory bulb	1.812445128	232	507	MOB	Olfactory
Caudoputamen	3.200137068	233	672	CP	StriatumPallidum
