## Supplementary Table 2 for "Shared and distinct brain regions targeted for immediate early gene expression by ketamine and psilocybin"

abbreviation	Region_Name	saline_cfos_density	ketamine_cfos_density	psilocybin_cfos_density
AAA	Anterior amygdalar area	1320.129569	807.5696289	767.743103
ACAd	Anterior cingulate area dorsal part	731.9611395	1405.431327	1310.27521
ACAv	Anterior cingulate area ventral part	1305.264128	2010.237306	1624.262324
ACB	Nucleus accumbens	1399.199709	1216.063628	1340.522375
ACVII	Accessory facial motor nucleus	498.5835694	181.3031161	407.9320113
AD	Anterodorsal nucleus	707.7733326	1101.079764	1136.420183
ADP	Anterodorsal preoptic nucleus	5106.880487	3058.237533	4062.543146
AHN	Anterior hypothalamic nucleus	4007.576329	2977.507429	3288.064117
AId	Agranular insular area dorsal part	1448.760095	953.8346428	2498.121957
AIp	Agranular insular area posterior part	1988.776826	1761.184183	2334.944543
AIv	Agranular insular area ventral part	2488.03113	1884.570052	1732.576455
AM	Anteromedial nucleus	644.5301539	691.0418566	493.8523368
AMB	Nucleus ambiguus	1016.906638	879.9581838	856.2853818
AOB	Accessory olfactory bulb	2452.472166	2057.535008	1147.715056
AON	Anterior olfactory nucleus	4111.843541	3166.167495	2120.944703
AP	Area postrema	922.1326345	324.9926406	2665.869154
APN	Anterior pretectal nucleus	423.7171443	413.6305082	356.3343655
APr	Area prostriata	1935.641773	3021.304259	2057.124707
ARH	Arcuate hypothalamic nucleus	2376.050229	3766.893565	3647.511955
ASO	Accessory supraoptic group	9030.927835	5443.298969	5237.113402
AT	Anterior tegmental nucleus	145.0852376	560.9029677	63.83750453
AUDd	Dorsal auditory area	2118.513595	2261.507059	4362.971515
AUDp	Primary auditory area	2941.634025	2945.353971	6704.69903
AUDpo	Posterior auditory area	2855.029479	3339.512662	6439.263574
AUDv	Ventral auditory area	3365.093714	4037.319085	6647.497342
AV	Anteroventral nucleus of thalamus	765.2602055	1194.067184	789.9200167
AVP	Anteroventral preoptic nucleus	2693.063577	1629.370576	2176.706651
AVPV	Anteroventral periventricular nucleus	4202.749487	4201.779234	3242.793546
Acs5	Accessory trigeminal nucleus	157.5492341	52.51641138	245.0765864
B	Barrington's nucleus	4072.434608	5360.160966	3428.571429
BA	Bed nucleus of the accessory olfactory tract	5888.958203	4761.883947	2465.377417
BAC	Bed nucleus of the anterior commissure	2186.335404	1225.672878	1523.809524
BLA	Basolateral amygdalar nucleus	2558.016514	2375.086028	2777.8059
BMA	Basomedial amygdalar nucleus	3359.713469	3086.855571	2768.1747
BST	Bed nuclei of the stria terminalis	2426.692999	2700.000952	2712.067588
CA1	Field CA1	1487.429016	2063.558723	1669.427432
CA2	Field CA2	1132.920926	1124.994975	1148.517675
CA3	Field CA3	1462.800749	1827.8735	1487.816815
CEA	Central amygdalar nucleus	2473.860684	2998.191846	3039.4427
CL	Central lateral nucleus of the thalamus	463.2849493	774.4988367	637.0810141
CLA	Claustrum	2197.26899	2530.256368	2643.72299
CLI	Central linear nucleus raphe	1629.871332	955.5521103	1203.262375
CM	Central medial nucleus of the thalamus	1379.910378	1546.710789	1337.094131
COAa	Cortical amygdalar area anterior part	4936.93615	4338.474252	3112.491796
COAp	Cortical amygdalar area posterior part	2589.547421	2232.18098	1750.728625
CP	Caudoputamen	660.950452	628.8427697	751.5136429
CS	Superior central nucleus raphe	817.5513763	819.9781527	304.8504829
CU	Cuneate nucleus	811.9635248	446.515437	722.7050238
CUN	Cuneiform nucleus	995.9630739	997.6256505	925.4362432
DCO	Dorsal cochlear nucleus	1149.072929	1371.127771	932.3611471
DG	Dentate gyrus	1498.949184	1701.434084	1372.559183
DMH	Dorsomedial nucleus of the hypothalamus	4380.733392	4641.735789	5901.321788
DMX	Dorsal motor nucleus of the vagus nerve	1603.695452	4271.942922	2970.788182
DP	Dorsal peduncular area	1718.368473	1898.147638	1406.387482
DR	Dorsal nucleus raphe	2451.358923	2323.526562	1515.008031
DT	Dorsal terminal nucleus of the accessory optic tract	662.0689655	220.6896552	573.7931034
DTN	Dorsal tegmental nucleus	1011.02312	1071.050775	684.3299084
ECT	Ectorhinal area	3024.704358	4446.298894	3769.335681
ECU	External cuneate nucleus	1456.628905	807.683045	1860.545833
ENTl	Entorhinal area lateral part	2317.310832	3238.208753	2160.416225
ENTm	Entorhinal area medial part dorsal zone	2046.910374	2310.254714	1740.358229
EPd	Endopiriform nucleus dorsal part	1674.076796	1654.962109	1397.225427
EPv	Endopiriform nucleus ventral part	2042.942787	1866.835069	1489.633696
EW	Edinger-Westphal nucleus	4248.087591	11391.05789	3648.995987
FC	Fasciola cinerea	235.1152774	255.3838358	579.6807702
FRP	Frontal pole cerebral cortex	1312.648702	984.5219063	1546.547116
FS	Fundus of striatum	1756.596215	773.3329281	1076.601054
GPe	Globus pallidus external segment	386.9004813	414.2828365	351.5008006
GPi	Globus pallidus internal segment	440.6575518	183.7603502	287.7473815
GR	Gracile nucleus	1080.451972	765.6010685	2217.022139
GRN	Gigantocellular reticular nucleus	591.5367128	526.3680641	415.7882113
GU	Gustatory areas	1806.544112	1120.381457	4276.386594
HATA	Hippocampo-amygdalar transition area	2223.900472	3717.841283	2725.137038
I5	Intertrigeminal nucleus	164.597375	614.8400307	751.9865524
IA	Intercalated amygdalar nucleus	4142.61855	3508.465786	2169.055021
IAD	Interanterodorsal nucleus of the thalamus	2452.451726	3351.290723	2433.771626
IAM	Interanteromedial nucleus of the thalamus	1826.404085	2544.128373	1587.162655
IC	Inferior colliculus	1588.397943	1818.972412	1793.078908
ICB	Infracerebellar nucleus	2453.513407	1377.024253	512.0009864
IF	Interfascicular nucleus raphe	2021.547416	1404.665748	1499.164628
IG	Induseum griseum	651.3586347	513.6942672	804.2796711
IGL	Intergeniculate leaflet of the lateral geniculate complex	1716.663814	1504.173032	1496.370242
III	Oculomotor nucleus	470.3428286	2638.447665	1304.118253
ILA	Infralimbic area	4180.436833	4128.004679	3541.82958
IMD	Intermediodorsal nucleus of the thalamus	1625.781689	2241.133698	1557.442595
IO	Inferior olivary complex	259.4695003	225.8175974	466.6217344
IPN	Interpeduncular nucleus	896.4376237	1288.125139	931.6095948
IRN	Intermediate reticular nucleus	839.4363085	587.9994444	597.9715448
ISN	Inferior salivatory nucleus	626.0869565	347.826087	486.9565217
IV	Trochlear nucleus	1938.325991	1726.872247	881.0572687
IntG	Intermediate geniculate nucleus	740.3314917	596.6850829	994.4751381
LA	Lateral amygdalar nucleus	3027.882332	2795.93282	3876.777227
LAV	Lateral vestibular nucleus	873.3872226	647.423884	697.1705166
LC	Locus ceruleus	1065.520945	4270.858381	2506.426486
LD	Lateral dorsal nucleus of thalamus	332.1004087	433.097502	307.2479431
LDT	Laterodorsal tegmental nucleus	1704.865714	1322.738597	965.0059689
LGd	Dorsal part of the lateral geniculate complex	565.629697	532.1347626	529.4120129
LGv	Ventral part of the lateral geniculate complex	1693.253486	1749.697875	1383.239253
LH	Lateral habenula	848.6826854	719.5391415	1026.645913
LHA	Lateral hypothalamic area	1611.583935	1171.790339	1183.311258
LIN	Linear nucleus of the medulla	999.4564025	810.4096335	675.9587491
LM	Lateral mammillary nucleus	321.0837136	780.4711639	682.7661327
LP	Lateral posterior nucleus of the thalamus	249.3418786	262.1434839	229.3151697
LPO	Lateral preoptic area	1231.640305	651.379284	1028.548237
LRN	Lateral reticular nucleus	725.8700843	546.5570408	728.4024812
LSc	Lateral septal nucleus caudal (caudodorsal) part	1701.849378	1786.757005	1684.858452
LSr	Lateral septal nucleus rostral (rostroventral) part	3046.522484	3131.839974	2873.783233
LSv	Lateral septal nucleus ventral part	6940.908636	6546.77228	6247.278284
LT	Lateral terminal nucleus of the accessory optic tract	460.331299	544.0278989	376.6346992
MA	Magnocellular nucleus	803.3807851	333.7244787	350.78049
MA3	Medial accesory oculomotor nucleus	153.8461538	369.2307692	230.7692308
MARN	Magnocellular reticular nucleus	440.6081399	563.1465284	469.4287687
MD	Mediodorsal nucleus of thalamus	514.3526215	744.7850803	652.6898224
MDRN	Medullary reticular nucleus	1128.527037	670.6591283	776.8524355
MDRNd	Medullary reticular nucleus dorsal part	448.938148	282.1308545	264.9696103
MDRNv	Medullary reticular nucleus ventral part	303.9103172	185.4864195	180.1639971
ME	Median eminence	289.935001	587.1058461	909.1542696
MEA	Medial amygdalar nucleus	3730.706703	3584.572235	2978.973882
MEPO	Median preoptic nucleus	3422.956643	4211.360015	2368.774686
MEV	Midbrain trigeminal nucleus	1161.716172	3252.573736	1452.145215
MG	Medial geniculate complex	366.2464476	317.6525601	290.7200354
MH	Medial habenula	2179.926902	2724.408835	3046.033068
MM	Medial mammillary nucleus	663.8366442	515.8415409	389.3147692
MOB	Main olfactory bulb	2166.242583	1725.866474	1557.605875
MOp	Primary motor area	493.5172407	743.1944828	1183.811638
MOs	Secondary motor area	698.9444837	834.5567878	1120.749296
MPN	Medial preoptic nucleus	4678.06861	4487.203881	4176.872457
MPO	Medial preoptic area	3188.54846	2214.215779	2099.024862
MPT	Medial pretectal area	2130.924588	1943.597711	2794.484039
MRN	Midbrain reticular nucleus	778.5548193	717.7659659	487.8722363
MS	Medial septal nucleus	868.6727246	703.0633477	669.1200792
MT	Medial terminal nucleus of the accessory optic tract	813.6578278	215.0381402	964.7657101
MV	Medial vestibular nucleus	714.3088666	702.2588206	923.728897
NB	Nucleus of the brachium of the inferior colliculus	1218.921134	833.2441591	1558.052434
NDB	Diagonal band nucleus	1016.906296	525.3373132	525.8551789
NI	Nucleus incertus	784.6562457	1258.697814	647.950349
NLL	Nucleus of the lateral lemniscus	518.0742339	718.4080347	499.6200029
NLOT	Nucleus of the lateral olfactory tract	3109.329614	2302.935164	1678.234738
NOT	Nucleus of the optic tract	896.8908941	1311.848125	1278.010003
NPC	Nucleus of the posterior commissure	1441.000515	1796.44997	1461.92744
NR	Nucleus of Roller	411.7344313	156.4590839	767.1074977
NTB	Nucleus of the trapezoid body	362.4071071	493.6216913	264.3780818
NTS	Nucleus of the solitary tract	1139.695266	1049.795442	970.7427142
OP	Olivary pretectal nucleus	1056.414808	1713.422045	1590.141977
ORBl	Orbital area lateral part	2173.297359	1173.931422	1809.799718
ORBm	Orbital area medial part	3239.273951	2874.209563	2191.339049
ORBvl	Orbital area ventrolateral part	2714.278902	2231.137684	1805.059605
OT	Olfactory tubercle	1402.96535	871.8869679	919.1341687
OV	Vascular organ of the lamina terminalis	1971.428571	628.5714286	228.5714286
P5	Peritrigeminal zone	494.9712284	684.3373498	378.4009625
PA	Posterior amygdalar nucleus	2498.92053	2758.132056	2306.982695
PAA	Piriform-amygdalar area	3181.099067	2370.589974	2036.746983
PAG	Periaqueductal gray	2039.934227	2426.408641	2012.332508
PAR	Parasubiculum	1469.68392	1268.448784	1200.47305
PARN	Parvicellular reticular nucleus	687.5254111	528.8134863	435.7963502
PAS	Parasolitary nucleus	303.9106145	741.8994413	286.0335196
PB	Parabrachial nucleus	1204.36893	1456.99219	1124.441723
PBG	Parabigeminal nucleus	1738.901799	881.387235	589.0603086
PC5	Parvicellular motor 5 nucleus	860.9294217	487.9943125	246.0441275
PCG	Pontine central gray	1138.493447	1199.514835	936.9117425
PCN	Paracentral nucleus	540.34016	414.687368	295.7252559
PD	Posterodorsal preoptic nucleus	6065.617512	5483.172791	5027.184636
PDTg	Posterodorsal tegmental nucleus	568.653297	944.7210892	172.4363161
PERI	Perirhinal area	2189.838161	3588.13908	2311.725968
PF	Parafascicular nucleus	434.1548286	297.8409007	284.8398279
PG	Pontine gray	2539.778992	1987.668701	1102.850781
PGRNd	Paragigantocellular reticular nucleus dorsal part	747.9627525	664.4944062	504.0640989
PGRNl	Paragigantocellular reticular nucleus lateral part	1154.650637	877.2953558	567.041491
PH	Posterior hypothalamic nucleus	3772.083893	3923.637049	3755.886648
PIL	Posterior intralaminar thalamic nucleus	2414.933271	2949.466192	2853.017675
PIR	Piriform area	2975.937507	2622.941194	2131.207407
PL	Prelimbic area	2521.215871	3144.451682	2894.457211
PMd	Dorsal premammillary nucleus	2306.627652	2510.491178	2035.916071
PMv	Ventral premammillary nucleus	3766.125344	4112.148233	3509.928609
PN	Paranigral nucleus	899.0042674	386.913229	1346.893467
PO	Posterior complex of the thalamus	267.1785713	269.5597673	246.9512982
POL	Posterior limiting nucleus of the thalamus	342.936348	510.5415277	568.5667485
POST	Postsubiculum	841.9978475	1421.731876	828.7189472
PP	Peripeduncular nucleus	2424.4906	2103.763988	2771.10885
PPN	Pedunculopontine nucleus	580.1078315	674.9486508	451.2171072
PPT	Posterior pretectal nucleus	1563.718374	1872.739941	1662.776175
PPY	Parapyramidal nucleus	628.7342738	381.0007234	300.6568619
PR	Perireunensis nucleus	1829.063956	1998.569207	2065.705382
PRE	Presubiculum	1004.202654	1128.780877	1068.076196
PRNc	Pontine reticular nucleus caudal part	726.8043915	502.1745605	348.1293254
PRNr	Pontine reticular nucleus	462.1375236	463.0983192	246.4811556
PRP	Nucleus prepositus	1067.927708	1055.923521	1036.529495
PS	Parastrial nucleus	4947.692704	2755.094097	3591.435293
PST	Preparasubthalamic nucleus	5196.078431	2549.019608	1764.705882
PSTN	Parasubthalamic nucleus	5979.732424	3698.468866	4053.603089
PSV	Principal sensory nucleus of the trigeminal	420.6269667	341.7787815	250.7020802
PT	Parataenial nucleus	2634.395289	3220.848487	3321.527197
PVH	Paraventricular hypothalamic nucleus	4790.250803	6111.370954	7784.65992
PVHd	Paraventricular hypothalamic nucleus descending division	4018.423457	3536.105164	4911.885322
PVT	Paraventricular nucleus of the thalamus	4051.838502	7595.504831	6759.544903
PVa	Periventricular hypothalamic nucleus anterior part	3069.028752	5029.072648	4497.366131
PVi	Periventricular hypothalamic nucleus intermediate part	2665.710583	3285.264939	3661.983658
PVp	Periventricular hypothalamic nucleus posterior part	2115.059874	2298.839965	1856.78822
PVpo	Periventricular hypothalamic nucleus preoptic part	4581.708967	5362.428294	4799.562148
Pa4	Paratrochlear nucleus	437.0731707	405.8536585	62.43902439
Pa5	Paratrigeminal nucleus	514.7068048	715.9245229	794.432999
PeF	Perifornical nucleus	2755.484969	1827.176986	2090.102993
PoT	Posterior triangular thalamic nucleus	338.1089608	167.9842675	320.4627282
ProS	Prosubiculum	1808.617889	2781.881042	2001.732492
RCH	Retrochiasmatic area	4689.994036	2938.687883	2668.161881
RE	Nucleus of reuniens	963.5190926	1522.593505	939.1264943
RH	Rhomboid nucleus	1307.336711	3192.314291	2069.651741
RL	Rostral linear nucleus raphe	2571.26796	2702.284339	997.179921
RM	Nucleus raphe magnus	822.7480913	849.1986969	394.254535
RN	Red nucleus	948.2812998	1750.348028	982.2944435
RO	Nucleus raphe obscurus	338.9002037	215.0712831	586.6362306
RPA	Nucleus raphe pallidus	529.5936584	210.3321033	968.3519455
RPO	Nucleus raphe pontis	1020.515615	914.632147	236.2102531
RR	Midbrain reticular nucleus retrorubral area	1310.036445	1093.632259	1052.928659
RSPagl	Retrosplenial area lateral agranular part	2326.719906	3713.341058	3031.239108
RSPd	Retrosplenial area dorsal part	1323.416684	2262.570187	1557.865189
RSPv	Retrosplenial area ventral part	480.3906047	941.2743822	614.370009
RT	Reticular nucleus of the thalamus	621.7242641	575.8068918	362.2482398
SAG	Nucleus sagulum	831.4715435	389.4368438	409.7995546
SBPV	Subparaventricular zone	4583.314601	4698.621936	5630.601125
SCH	Suprachiasmatic nucleus	5715.236688	3495.355372	4329.770726
SCO	Subcommissural organ	282.8729282	459.6685083	2113.057289
SCm	Superior colliculus motor related	1215.801375	1573.271004	1405.771757
SCs	Superior colliculus sensory related	1913.673727	2410.303211	2055.060541
SF	Septofimbrial nucleus	842.021784	908.4616283	671.6180719
SG	Supragenual nucleus	244.8244824	216.0216022	201.620162
SGN	Suprageniculate nucleus	90.77624001	224.6606254	136.16436
SH	Septohippocampal nucleus	834.6240348	457.1428571	403.3613445
SI	Substantia innominata	854.8636648	529.4533297	620.625609
SLC	Subceruleus nucleus	387.2491145	878.3943329	358.9138135
SLD	Sublaterodorsal nucleus	615.5887231	1479.759312	880.9286899
SMT	Submedial nucleus of the thalamus	496.8795129	327.1175833	279.3534602
SNc	Substantia nigra compact part	198.9072769	98.82017579	234.3811862
SNr	Substantia nigra reticular part	546.8864121	668.2258131	455.5051623
SO	Supraoptic nucleus	4003.08022	3219.153869	3864.275911
SOC	Superior olivary complex	365.6128767	477.9140627	428.2317143
SPA	Subparafascicular area	2632.554822	3371.472762	2000.247742
SPFm	Subparafascicular nucleus magnocellular part	7802.450462	8302.950705	7349.833346
SPFp	Subparafascicular nucleus parvicellular part	2135.383894	1329.147595	1872.281028
SPIV	Spinal vestibular nucleus	745.6265222	989.9165248	861.2152828
SPVC	Spinal nucleus of the trigeminal caudal part	909.8927259	553.9240364	795.2128375
SPVI	Spinal nucleus of the trigeminal interpolar part	534.9947346	383.1308755	545.8029382
SPVO	Spinal nucleus of the trigeminal oral part	467.4666946	308.2839726	266.338024
SSp-bfd	Primary somatosensory area barrel field	831.6048829	901.0279497	1218.49987
SSp-ll	Primary somatosensory area lower limb	462.1291146	724.4141215	783.6991967
SSp-m	Primary somatosensory area mouth	762.0864192	958.8219118	1762.534728
SSp-n	Primary somatosensory area nose	855.5774021	853.0423352	1278.841313
SSp-tr	Primary somatosensory area trunk	816.2085176	1216.341653	1057.087576
SSp-ul	Primary somatosensory area upper limb	368.3466883	461.6827228	563.8363438
SSp-un	Primary somatosensory area unassigned	430.4830343	518.9102351	794.8506134
SSs	Supplemental somatosensory area	1127.959877	1489.5012	2789.232366
STN	Subthalamic nucleus	689.8384057	366.7376964	143.7856054
SUB	Subiculum	1171.047097	1761.623688	1206.671788
SUM	Supramammillary nucleus	1997.646622	1861.209214	1508.557638
SUT	Supratrigeminal nucleus	783.1996375	1153.191258	704.8224542
SUV	Superior vestibular nucleus	855.4334362	1323.021007	737.0851838
SubG	Subgeniculate nucleus	435.942029	306.0869565	951.3330363
TEa	Temporal association areas	3731.09167	4933.815635	5800.028537
TMd	Tuberomammillary nucleus dorsal part	1733.392778	3178.817062	3592.536737
TMv	Tuberomammillary nucleus ventral part	1995.273558	1966.222159	1976.619342
TR	Postpiriform transition area	1964.539084	2063.534569	1975.651895
TRN	Tegmental reticular nucleus	1579.389705	1195.631551	679.7352979
TRS	Triangular nucleus of septum	1094.445544	568.5924598	736.8215388
TT	Taenia tecta	2672.376448	2002.163877	1651.608165
TU	Tuberal nucleus	2352.419593	2329.331295	2709.251074
V	Motor nucleus of trigeminal	626.7823275	727.8533801	552.7579742
VAL	Ventral anterior-lateral complex of the thalamus	666.9562889	618.9697759	325.0368935
VCO	Ventral cochlear nucleus	626.6144235	598.0821998	543.6321849
VI	Abducens nucleus	825.9930713	197.0241149	98.51205747
VII	Facial motor nucleus	326.597404	365.7652688	437.7241974
VISC	Visceral area	1429.601477	1501.172745	3060.437416
VISa	Anterior area	1508.647898	1922.609936	2172.578002
VISal	Anterolateral visual area	2322.520824	2717.046481	4197.277778
VISam	Anteromedial visual area	2207.169367	3209.433345	3327.258409
VISl	Lateral visual area	3561.282728	5074.982958	5200.127164
VISli	Laterointermediate area	4036.246124	5931.641613	7314.799402
VISp	Primary visual area	2610.877539	4214.838554	3855.700464
VISpl	Posterolateral visual area	3402.379667	6075.728092	4340.272747
VISpm	posteromedial visual area	3258.619198	4823.958556	4666.117787
VISpor	Postrhinal area	3690.225583	6499.060434	6050.704423
VISrl	Rostrolateral visual area	1813.497041	2033.878492	2806.493602
VLPO	Ventrolateral preoptic nucleus	4829.449979	3294.308215	4690.891368
VM	Ventral medial nucleus of the thalamus	546.1193608	467.1542396	293.0707559
VMH	Ventromedial hypothalamic nucleus	3237.443623	2993.073457	4341.890018
VMPO	Ventromedial preoptic nucleus	4708.392959	5678.194013	5405.569027
VPL	Ventral posterolateral nucleus of the thalamus	806.3482918	704.3453517	408.6610845
VPLpc	Ventral posterolateral nucleus of the thalamus parvicellular part	85.9943092	60.70186532	25.29244388
VPM	Ventral posteromedial nucleus of the thalamus	829.721957	836.9396967	571.0767553
VPMpc	Ventral posteromedial nucleus of the thalamus parvicellular part	1007.850329	767.8990133	789.9384511
VTA	Ventral tegmental area	644.3840801	412.8815901	754.6498513
VTN	Ventral tegmental nucleus	99.25558313	86.02150538	72.78742763
XII	Hypoglossal nucleus	1426.014009	1820.038008	1171.014889
Xi	Xiphoid thalamic nucleus	2996.934358	3349.569179	2650.577034
ZI	Zona incerta	1050.963378	801.4651855	692.8851571
x	Nucleus x	990.3873432	781.4364557	263.302249
y	Nucleus y	42.63824117	159.8934044	170.5529647
