## Supplementary Table 3 for "Shared and distinct brain regions targeted for immediate early gene expression by ketamine and psilocybin"

Region_Name	abbreviation	psi-sal	ket-sal	ket-sal_upper_ci	ket-sal_lower_ci	psi-sal_upper_ci	psi-sal_lower_ci
Frontal pole cerebral cortex	FRP	154.877231	74.92011085	141.9264892	22.64610237	284.1778912	57.74373995
Primary motor area	MOp	165.3268352	71.22921153	164.8542587	2.865586186	266.1735877	76.39504678
Secondary motor area	MOs	148.0380894	84.5027734	195.4466173	8.953255358	275.7788169	43.38768625
Primary somatosensory area nose	SSp-n	195.6390472	105.0863485	293.0561941	-7.327786329	355.5622651	52.97596627
Primary somatosensory area barrel field	SSp-bfd	177.649214	106.3872638	237.9653845	2.458166009	317.3522284	67.70464745
Primary somatosensory area lower limb	SSp-ll	537.3986118	463.7474501	1031.239023	66.69347996	1066.522809	147.6177977
Primary somatosensory area mouth	SSp-m	228.9339563	94.45744294	258.8994156	-1.559234762	414.1421452	89.08697992
Primary somatosensory area upper limb	SSp-ul	590.647156	441.7404065	1144.809712	19.12213399	1174.68155	114.772335
Primary somatosensory area trunk	SSp-tr	212.1122216	246.7442582	562.7717624	43.84766592	424.1141315	44.51774709
Primary somatosensory area unassigned	SSp-un	571.1798989	323.6175777	837.2172764	22.74862528	1130.388117	157.960071
Supplemental somatosensory area	SSs	156.8109998	52.54115332	104.756389	15.75635492	211.6474791	105.6241057
Gustatory areas	GU	151.7222817	14.28870707	45.65215429	-14.21031474	203.960512	108.3114866
Visceral area	VISC	157.4036505	50.12029629	87.68568832	16.11692472	210.773545	114.8668363
Dorsal auditory area	AUDd	253.3658378	101.3280394	183.7819439	35.35005914	393.9770107	128.8153393
Primary auditory area	AUDp	302.6634808	96.68690723	165.2867609	35.23426941	430.7219344	185.933271
Posterior auditory area	AUDpo	242.6948125	91.91249193	148.1881828	38.00456349	354.9874299	153.145353
Ventral auditory area	AUDv	174.7834354	88.95334267	131.7244957	50.64470736	230.9135842	125.6809349
Anterolateral visual area	VISal	163.2402053	70.56450973	123.6450738	22.68466651	234.2765007	95.85006056
Anteromedial visual area	VISam	96.89465228	90.23556271	140.2497506	43.61329124	144.4665573	55.04155269
Lateral visual area	VISl	96.33988314	95.24839127	144.7029669	48.17744109	152.7084443	49.61698504
Primary visual area	VISp	106.6985687	125.79042	185.3531712	70.92333681	163.7273575	55.06081996
Posterolateral visual area	VISpl	43.33680022	104.9175929	142.5451747	69.03156828	75.25107966	13.42744475
posteromedial visual area	VISpm	111.5859639	118.8388617	193.5630718	58.24500322	173.0217768	54.70935557
Laterointermediate area	VISli	151.6940238	112.9605628	179.2475382	56.36096952	219.8943154	86.95689002
Postrhinal area	VISpor	117.8438026	141.4400825	191.6640271	88.38216211	168.711307	73.99559928
Anterior cingulate area dorsal part	ACAd	173.9350816	200.3536528	353.385493	84.69822028	281.849688	85.1754807
Anterior cingulate area ventral part	ACAv	55.71233664	89.40650356	135.7705952	48.46365296	98.38232991	16.42546451
Prelimbic area	PL	43.79010945	48.54419514	77.84549782	22.07848217	87.33582998	7.611103752
Infralimbic area	ILA	12.11479649	38.85925826	82.14419875	3.31133768	46.26716713	-16.17313
Orbital area lateral part	ORBl	70.61755514	50.50866358	104.6645857	2.527837641	148.1337321	9.506731854
Orbital area medial part	ORBm	17.08175028	33.63244289	77.39185434	-0.897265376	67.88084003	-21.71612295
Orbital area ventrolateral part	ORBvl	13.66243618	25.62034001	62.21863619	-6.888553852	53.7993598	-17.71723123
Agranular insular area dorsal part	AId	84.14760679	0.061405989	27.12265323	-22.59805112	126.9596336	47.43160606
Agranular insular area posterior part	AIp	33.91585544	15.63815064	46.08199963	-9.875145041	71.51695945	2.696019754
Agranular insular area ventral part	AIv	-2.824229357	29.61120332	75.11262444	-9.471552062	27.26653723	-26.78719237
Retrosplenial area lateral agranular part	RSPagl	47.50235303	79.91803317	118.6273667	44.72319958	76.05545011	20.98936139
Retrosplenial area dorsal part	RSPd	35.0746098	95.76355683	138.3147798	56.13096163	63.07379871	10.70470555
Retrosplenial area ventral part	RSPv	66.92013637	156.9978761	261.8407161	78.53916045	117.1395249	26.14974779
Anterior area	VISa	158.9837931	128.9413573	248.7872939	43.56844532	264.8464463	73.76707655
Rostrolateral visual area	VISrl	174.0209422	99.45900366	192.0019326	27.94553018	273.1581259	86.34127162
Temporal association areas	TEa	116.6980763	101.0950096	147.8556191	57.59405828	164.8530714	76.73036934
Perirhinal area	PERI	44.09010973	131.5563985	197.8971956	72.32377646	83.10796203	8.643700124
Ectorhinal area	ECT	77.50147693	116.7025361	172.1572077	60.82317467	120.9312983	36.42195592
Main olfactory bulb	MOB	177.112612	207.1468436	434.2531814	29.78010979	447.1792094	-3.114079939
Accessory olfactory bulb	AOB	-1.3111604	91.6290356	163.9337978	34.85704794	28.5130494	-29.25635285
Anterior olfactory nucleus	AON	-27.32262369	12.70384959	40.15641435	-10.39039673	-8.172943674	-43.69100366
Taenia tecta	TT	-14.70910854	7.591286052	36.3878325	-16.43622195	10.55556972	-34.85768343
Dorsal peduncular area	DP	14.92461489	58.68843404	101.8605492	23.06938356	53.13742721	-15.5914947
Piriform area	PIR	2.92842136	33.68938235	68.68125226	2.010421713	33.76526691	-21.65406334
Nucleus of the lateral olfactory tract	NLOT	12.6667238	34.20505051	71.97404788	-2.028143237	59.49864236	-25.0690768
Cortical amygdalar area anterior part	COAa	7.619160196	54.5184573	100.5104944	10.10842594	55.29700439	-30.64605262
Cortical amygdalar area posterior part	COAp	0.335661706	34.42527144	66.79824215	4.012507482	33.68153823	-28.08865235
Piriform-amygdalar area	PAA	351.2589739	331.1650257	659.3744109	61.73209796	770.0811519	56.73349093
Postpiriform transition area	TR	2.62106986	23.19881102	38.01784956	8.463506275	17.05141846	-10.76748271
Field CA1	CA1	11.12805221	23.20017233	45.71322217	3.83877975	29.06178737	-5.40706138
Field CA2	CA2	38.50025175	40.71079958	66.61109351	16.32423118	69.27445409	9.940903158
Field CA3	CA3	24.89555848	42.8756404	72.80311909	16.9334985	56.51836354	-3.59490831
Dentate gyrus	DG	58.76282774	101.067744	159.2073931	49.77722944	116.0891529	14.6500072
Fasciola cinerea	FC	563.9991554	192.5310964	387.343654	31.82945908	1075.810859	180.9220957
Induseum griseum	IG	105.8618915	161.0282819	279.4267738	68.22309378	194.6797284	30.22321517
Entorhinal area lateral part	ENTl	8.505544283	27.79678532	53.29696812	5.249976174	38.66588702	-15.6356677
Entorhinal area medial part dorsal zone	ENTm	-16.90210296	8.08916022	35.5148377	-17.4963196	1.067920845	-33.18664252
Parasubiculum	PAR	53.23142978	124.3553822	194.0345184	64.31452379	100.6768112	9.700365534
Postsubiculum	POST	285.9278497	587.4005824	1340.853324	113.2384532	541.2179629	56.3210848
Presubiculum	PRE	35.33848256	114.425946	164.0613592	66.03374409	66.19787726	11.19587897
Subiculum	SUB	13.1964599	106.6136866	195.3166548	42.42613535	29.82336901	-1.106784354
Prosubiculum	ProS	292.0955631	398.4260395	846.2382822	68.958582	526.9540708	110.8607671
Hippocampo-amygdalar transition area	HATA	13.6732585	67.84606721	100.0721283	40.34212023	36.15115241	-9.693761813
Area prostriata	APr	55.97202207	145.4173051	255.7338378	53.77921281	118.9827407	3.746184416
Claustrum	CLA	63.28583619	61.05671489	95.61235367	25.08661474	107.8101828	21.71703388
Endopiriform nucleus dorsal part	EPd	19.79632338	52.09204378	99.18313655	11.12929539	59.28739459	-14.19919001
Endopiriform nucleus ventral part	EPv	46.45996314	68.29518685	127.8265149	21.1210962	100.2025824	2.324121532
Lateral amygdalar nucleus	LA	68.73398419	27.93860012	79.80162757	-13.85420126	140.1305731	11.99350186
Basolateral amygdalar nucleus	BLA	91.66907297	67.6312764	128.0771144	9.337209341	169.3150541	25.07763643
Basomedial amygdalar nucleus	BMA	155.0260017	200.8669951	380.9978687	57.36384842	332.4611707	21.48703344
Posterior amygdalar nucleus	PA	-7.092368814	7.340346455	22.33025973	-8.272014871	4.551679902	-18.43832069
Caudoputamen	CP	53.59465806	11.33555508	37.58748068	-11.25475811	89.29169266	21.50414722
Nucleus accumbens	ACB	15.45167754	-9.881681067	23.79624374	-37.12583745	58.154254	-24.58380653
Fundus of striatum	FS	17.83418571	-10.84349752	11.49707205	-31.43964126	49.15586271	-10.19785134
Olfactory tubercle	OT	-17.99936194	-9.483900964	9.051062998	-26.28735465	0.037734727	-34.82943852
Lateral septal nucleus caudal (caudodorsal) part	LSc	243.5231662	206.8872166	354.4798269	78.99932184	441.1000942	82.48911474
Lateral septal nucleus rostral (rostroventral) part	LSr	9.881460161	22.83139729	47.84025917	-1.271759241	33.37116174	-9.831888854
Lateral septal nucleus ventral part	LSv	6.538438936	-0.904175323	29.85731095	-26.92568283	43.61995951	-20.80193232
Septofimbrial nucleus	SF	142.680794	187.4016168	366.689473	57.23029216	294.3960889	22.63374188
Septohippocampal nucleus	SH	142.5073099	174.8416179	403.8531768	-8.938230994	304.1649915	7.107014498
Anterior amygdalar area	AAA	40.49201402	31.45266045	107.5038251	-21.1717456	120.1612386	-17.29579227
Bed nucleus of the accessory olfactory tract	BA	-48.39758675	0.279993363	25.21287394	-22.38401052	-35.05232676	-61.35198623
Central amygdalar nucleus	CEA	74.36891264	56.00663703	103.222405	15.11144201	133.0327329	24.14422123
Intercalated amygdalar nucleus	IA	14.14513092	59.89638854	102.429209	21.50213653	57.99321055	-21.40004125
Medial amygdalar nucleus	MEA	-28.27944603	-3.199839242	19.67455312	-23.89611628	-15.62740059	-40.80963039
Globus pallidus external segment	GPe	123.3910965	19.77089763	83.53972982	-23.79597888	253.0797394	15.29782646
Globus pallidus internal segment	GPi	359.8480922	29.66849912	128.3835533	-43.45209583	766.6498384	60.68954608
Substantia innominata	SI	-17.94429007	-26.66702052	0.592100991	-48.93052638	13.33023213	-39.94394584
Magnocellular nucleus	MA	38.48707021	-0.944331299	48.47623647	-42.59136967	137.9284682	-36.29011434
Medial septal nucleus	MS	41.00249368	47.30884989	107.7082853	-1.749635087	92.69583926	-8.893243118
Diagonal band nucleus	NDB	-2.479337294	-32.7114722	-15.29952649	-48.42809883	30.5674374	-33.27081202
Triangular nucleus of septum	TRS	88.92982416	34.94290034	76.36817791	0.043580831	139.8244751	36.83637761
Bed nuclei of the stria terminalis	BST	-8.646595905	41.00438127	76.28258775	8.929311843	31.19337939	-38.57037441
Bed nucleus of the anterior commissure	BAC	123.9200516	80.10960671	183.3579142	-6.039047389	247.501763	26.06010235
Ventral anterior-lateral complex of the thalamus	VAL	-29.04316668	-4.833833446	16.87625276	-26.0922298	-9.402207171	-48.4683183
Ventral medial nucleus of the thalamus	VM	-5.039370368	6.947017708	38.69537748	-19.12689004	20.76843377	-30.51877856
Ventral posterolateral nucleus of the thalamus	VPL	34.28509101	40.3560523	88.03937395	1.365911056	84.27267505	-9.823362336
Ventral posterolateral nucleus of the thalamus parvicellular part	VPLpc	-48.97073413	22.4702381	83.76550099	-26.7249504	-11.83562748	-76.57102555
Ventral posteromedial nucleus of the thalamus	VPM	176.4328798	230.4899572	457.5491273	58.73834972	369.0043365	20.97633557
Ventral posteromedial nucleus of the thalamus parvicellular part	VPMpc	12.82583852	-1.552189654	60.32564745	-48.99113296	50.4199407	-23.00786001
Posterior triangular thalamic nucleus	PoT	128.301269	1.839947403	38.75197393	-28.46212316	180.777067	79.99495565
Subparafascicular nucleus magnocellular part	SPFm	26.46308663	82.89815462	140.6710533	33.24439909	62.12266007	-3.514803459
Subparafascicular nucleus parvicellular part	SPFp	4.336807794	-8.731221811	34.4251523	-45.19047327	41.50820659	-26.88609174
Subparafascicular area	SPA	-19.08876664	64.31755594	115.3380367	23.48124578	2.673368018	-38.24241288
Peripeduncular nucleus	PP	88.42777409	43.05016036	116.413141	-19.89816038	199.822289	1.329086299
Medial geniculate complex	MG	92.52022451	46.11369337	88.11512676	7.239692039	170.4137854	24.57361299
Dorsal part of the lateral geniculate complex	LGd	74.891047	60.24418048	118.0372987	11.34005755	143.5822107	13.95033461
Lateral posterior nucleus of the thalamus	LP	73.40410504	50.40884214	123.2559355	-6.500434736	186.2155383	-0.237228707
Posterior complex of the thalamus	PO	127.0496923	94.03757659	205.4391085	11.8596051	288.6409207	7.178149632
Posterior limiting nucleus of the thalamus	POL	162.597943	111.6038995	177.1265748	54.34726681	243.5508011	91.74178249
Suprageniculate nucleus	SGN	388.4375	373.6363636	625.4322917	142.1446496	703.147964	118.3596117
Anteroventral nucleus of thalamus	AV	202.0962223	27.19525267	51.45365591	2.859718374	356.3951635	84.3887663
Anteromedial nucleus	AM	6.64625601	73.8226209	118.3613935	34.57823953	39.41512545	-22.6820723
Anterodorsal nucleus	AD	275.6631181	123.6561701	206.5801534	50.86313214	552.6959871	82.0795804
Interanteromedial nucleus of the thalamus	IAM	27.75517608	104.7840323	194.329217	34.22125335	70.89012292	-12.43102521
Interanterodorsal nucleus of the thalamus	IAD	5.014681362	71.9985682	121.5416065	24.45052448	35.10809767	-24.81910965
Lateral dorsal nucleus of thalamus	LD	362.2101455	120.9934444	230.9830104	28.3222967	695.5304038	126.577565
Intermediodorsal nucleus of the thalamus	IMD	124.3889726	134.9449771	283.9769785	37.71320757	236.5137822	32.56242629
Mediodorsal nucleus of thalamus	MD	200.9380374	49.49284469	85.40987283	18.24208412	288.4845971	119.7899728
Submedial nucleus of the thalamus	SMT	79.54474998	82.25540266	163.2402344	9.911280436	168.9576681	7.42778309
Perireunensis nucleus	PR	79.13731226	86.11922284	198.8525269	4.827406654	181.9777315	4.547479954
Paraventricular nucleus of the thalamus	PVT	65.13210907	80.63524581	135.7424497	35.80138183	101.5890531	30.23642422
Parataenial nucleus	PT	0.872729005	208.1933563	328.1402492	99.41277244	18.02441975	-16.43975098
Nucleus of reuniens	RE	-1.63808187	194.9865436	271.8024423	116.6020092	21.58444561	-21.65811222
Xiphoid thalamic nucleus	Xi	1.753266598	76.18941017	138.4160591	22.41794266	29.78481875	-24.97283085
Rhomboid nucleus	RH	103.8941876	214.4946155	332.9148851	113.8850236	161.5509415	56.72685715
Central medial nucleus of the thalamus	CM	2.285745322	82.23165489	144.4850389	29.05677015	33.67957403	-23.84155998
Paracentral nucleus	PCN	-13.70868011	56.59931274	119.1628971	1.687369635	12.03391977	-37.61953199
Central lateral nucleus of the thalamus	CL	83.11024582	140.4133223	270.4481012	40.62100461	187.7295654	2.467550995
Parafascicular nucleus	PF	17.95964758	12.58034552	60.38759792	-25.04115223	63.77602413	-16.55592145
Posterior intralaminar thalamic nucleus	PIL	59.43567384	38.39577553	92.23057745	-7.880352808	130.2983078	-0.273032974
Reticular nucleus of the thalamus	RT	71.9697561	9.332303172	39.11771683	-17.18071695	118.3209377	31.16055453
Intergeniculate leaflet of the lateral geniculate complex	IGL	94.09515309	118.9416972	255.3652202	8.376442285	228.0682467	-7.266285358
Intermediate geniculate nucleus	IntG	125.8928571	35.53571429	91.63417659	-13.84548611	197.3134921	54.63293651
Ventral part of the lateral geniculate complex	LGv	115.3017914	103.3887829	240.8861339	3.510968817	221.5604641	29.36353013
Subgeniculate nucleus	SubG	-1.094276094	30.55555556	125.2588384	-45.89225589	49.83585859	-46.04587542
Medial habenula	MH	596.9377207	252.2247636	586.1488954	28.09350228	1139.815236	206.0843853
Lateral habenula	LH	183.3286051	69.62394277	119.6323872	26.37988028	272.8794657	114.5246739
Supraoptic nucleus	SO	57.90894998	-20.74418619	5.202287856	-44.29100914	145.0492225	-7.12147574
Accessory supraoptic group	ASO	-40.21553413	-37.86181501	-26.02137702	-49.29341203	-24.76293745	-55.05291396
Paraventricular hypothalamic nucleus	PVH	52.07577443	32.20549013	77.99371578	-6.225219106	88.94320448	18.8917854
Periventricular hypothalamic nucleus anterior part	PVa	18.24902814	55.32730384	108.7481901	6.724475782	55.42095874	-14.4434712
Periventricular hypothalamic nucleus intermediate part	PVi	10.43261648	104.3720257	174.158445	43.98198058	38.74945793	-14.06350486
Arcuate hypothalamic nucleus	ARH	34.46959129	18.22849762	55.67875803	-11.87532152	80.37975244	-8.307276988
Anterodorsal preoptic nucleus	ADP	175.6670142	36.26292169	88.54021452	-5.558136227	256.1309928	97.76687774
Anteroventral preoptic nucleus	AVP	-9.340571772	2.10463577	43.80093867	-36.59332781	10.37549815	-29.67210623
Anteroventral periventricular nucleus	AVPV	-18.18343847	20.09623829	56.99906866	-14.50421526	4.421560588	-40.2402381
Dorsomedial nucleus of the hypothalamus	DMH	17.56008424	1.205427914	23.86298997	-21.2497994	43.60716263	-6.319431156
Median preoptic nucleus	MEPO	60.44235165	-17.86239619	27.9646446	-52.47533309	138.7646513	-3.880575291
Medial preoptic area	MPO	66.21878865	75.84957039	131.770196	23.43590393	119.1581128	23.13987934
Vascular organ of the lamina terminalis	OV	-45	51.25	128.140625	-25.04427083	-16.86979167	-68.86458333
Posterodorsal preoptic nucleus	PD	-3.590215219	-20.64835314	13.62031305	-50.66602375	35.14647554	-35.5147671
Parastrial nucleus	PS	-12.61890839	-18.51074804	13.91187289	-45.82762262	7.439670128	-33.61556706
Periventricular hypothalamic nucleus posterior part	PVp	24.77224099	23.53955413	62.62988286	-8.807552093	84.1725725	-14.78686455
Periventricular hypothalamic nucleus preoptic part	PVpo	58.2434185	85.0905192	154.794862	25.47886567	107.3442813	11.77402339
Subparaventricular zone	SBPV	5.438426488	-7.854737924	21.01206444	-33.62704845	23.20862815	-11.42710246
Suprachiasmatic nucleus	SCH	-4.475633378	40.29939778	91.26049875	-5.796422463	20.89387243	-27.79558248
Ventromedial preoptic nucleus	VMPO	5.069846417	56.95870462	92.28024723	24.35214671	43.0914029	-24.2740856
Ventrolateral preoptic nucleus	VLPO	-5.299330615	-0.006405379	37.9350813	-31.76774824	28.30833893	-32.11929494
Anterior hypothalamic nucleus	AHN	7.726681725	-8.477321473	26.11212328	-37.25062612	32.08628881	-15.1370861
Lateral mammillary nucleus	LM	186.8147124	35.19237739	70.83351028	3.206669323	275.6449531	110.1966496
Medial mammillary nucleus	MM	25.8585618	35.28967586	107.7017508	-16.93712967	64.63871689	-7.021632735
Supramammillary nucleus	SUM	65.5781055	15.11132874	39.92176569	-7.210492304	116.597163	20.60145707
Tuberomammillary nucleus dorsal part	TMd	44.71963465	-6.089564664	16.03935377	-24.94125894	103.4989646	6.568075899
Tuberomammillary nucleus ventral part	TMv	69.5132259	17.36109817	46.41550456	-9.047653964	161.6674125	11.68902973
Medial preoptic nucleus	MPN	45.12592375	-4.537574274	17.91034074	-24.75083668	88.95871936	6.981312169
Dorsal premammillary nucleus	PMd	46.76705291	18.96486144	56.32151277	-10.21869136	84.89030567	12.18500073
Ventral premammillary nucleus	PMv	0.110035788	2.698125226	24.45511758	-16.00368541	20.68064484	-19.06540737
Paraventricular hypothalamic nucleus descending division	PVHd	36.56407087	48.31924835	88.01192799	12.69459147	79.1909634	1.253717146
Ventromedial hypothalamic nucleus	VMH	4.138107275	7.582332632	37.14708809	-19.6671559	20.79428999	-11.47984218
Posterior hypothalamic nucleus	PH	89.7550887	67.22642075	121.716211	25.29158559	235.6643341	3.495698342
Lateral hypothalamic area	LHA	139.0736433	46.94397969	84.52549613	11.22970819	305.7383711	11.25737699
Lateral preoptic area	LPO	-4.39791816	10.65338213	49.37941713	-21.97972889	20.11296767	-27.91610723
Preparasubthalamic nucleus	PST	-36.47792497	-8.245891628	41.46819375	-52.25546804	4.529017781	-70.09294658
Parasubthalamic nucleus	PSTN	-13.0688941	-15.04374408	6.463277593	-33.60724786	12.72665496	-34.07667295
Perifornical nucleus	PeF	4.00662216	-10.78183674	11.54069773	-30.49473281	33.63922704	-20.20820157
Retrochiasmatic area	RCH	-15.27384514	1.27216075	23.78409184	-18.07549139	16.56214516	-41.06386779
Subthalamic nucleus	STN	21.76329555	43.50674119	155.3238796	-34.15900564	120.4371085	-50.74181612
Tuberal nucleus	TU	-10.30806441	-24.83432581	-8.564209628	-37.83025615	3.21264333	-23.04508539
Zona incerta	ZI	33.53044801	16.97183483	60.5548975	-21.06747898	77.70985461	-1.908204354
Median eminence	ME	509.2937047	428.2058028	1136.142502	-35.83668469	1280.152413	28.46554251
Superior colliculus sensory related	SCs	48.71587908	274.7935643	477.9060908	125.3132836	103.3119218	1.065560897
Inferior colliculus	IC	75.86680706	69.18785833	121.1739478	22.07405072	118.9757896	36.02295567
Nucleus of the brachium of the inferior colliculus	NB	175.862069	47.53063029	103.9038323	-2.590341591	279.569824	77.91719954
Nucleus sagulum	SAG	67.40362464	59.08543211	168.2355793	-31.5945385	179.0567288	-24.42638989
Parabigeminal nucleus	PBG	67.57635747	37.25301659	97.08761077	-14.00104874	129.5137514	8.052342572
Midbrain trigeminal nucleus	MEV	318.1372549	447.3796791	958.6832108	77.40697415	595.854111	59.97264929
Subcommissural organ	SCO	7.8125	86.875	173.78125	10	75.6875	-42.1953125
Substantia nigra reticular part	SNr	100.7870794	43.20464042	89.22871074	1.7195295	184.0983392	33.89510983
Ventral tegmental area	VTA	42.40134362	-1.167972082	36.45680975	-33.79370333	117.9917005	-22.08006749
Paranigral nucleus	PN	83.82138695	38.88727014	144.3705889	-46.3897792	256.1989689	-40.67825693
Midbrain reticular nucleus retrorubral area	RR	-0.775198532	-2.206835213	25.58762798	-24.46008737	25.6454664	-23.13767231
Midbrain reticular nucleus	MRN	-6.095762596	20.41469887	52.7683768	-10.24658995	16.50085172	-26.61602227
Superior colliculus motor related	SCm	23.45557663	30.42643606	74.33663353	-3.836955441	56.26914008	-4.446837954
Periaqueductal gray	PAG	34.06904239	18.84643473	41.83478039	-1.038862878	67.42111611	3.69367122
Anterior pretectal nucleus	APN	165.2620648	110.2495768	217.9420166	37.30126363	328.0521176	43.46828541
Medial pretectal area	MPT	133.3162083	35.55334462	79.57096402	-3.57302699	222.2969269	57.84366686
Nucleus of the optic tract	NOT	174.4952793	143.9735215	259.3851033	55.76326128	316.438344	68.27839439
Nucleus of the posterior commissure	NPC	124.4315181	83.42003029	152.7928357	20.58483466	201.7363175	55.45924719
Olivary pretectal nucleus	OP	330.1584507	206.0965795	358.5352794	65.49096663	539.8510962	153.2440267
Posterior pretectal nucleus	PPT	193.5658592	284.4665676	519.5903768	97.16201708	359.5733383	59.87026023
Cuneiform nucleus	CUN	20.07608573	50.8921805	89.285951	16.87001404	56.96150229	-10.64135077
Red nucleus	RN	-1.047115729	3.521321243	29.40942985	-21.96656486	24.18595181	-22.02339191
Oculomotor nucleus	III	57.1059719	239.1272552	465.615163	58.16007101	114.511297	6.567859905
Medial accesory oculomotor nucleus	MA3	81.25	190	322.5104167	69.95833333	172.9375	4.5625
Edinger-Westphal nucleus	EW	-0.794079895	211.6324363	319.5310708	112.9082746	43.83854248	-38.13360261
Trochlear nucleus	IV	-20.94494048	54.94791667	151.9466146	-22.63950893	21.99125744	-59.65029762
Paratrochlear nucleus	Pa4	-87.46031746	-18.49206349	43.9375	-63.82043651	-77.6577381	-95.875
Ventral tegmental nucleus	VTN	-61.80555556	-54.86111111	-37.5	-72.23958333	-24.28819444	-92.36111111
Anterior tegmental nucleus	AT	-48.84672619	6.956845238	54.30338542	-34.6000744	-23.02548363	-72.76971726
Lateral terminal nucleus of the accessory optic tract	LT	188.28125	316.40625	603.671875	86.71875	381.5559896	30.41015625
Dorsal terminal nucleus of the accessory optic tract	DT	1.5625	-60.9375	-50.78125	-70.83333333	54.42708333	-46.10026042
Medial terminal nucleus of the accessory optic tract	MT	76.69419667	-60.61635375	-43.26542498	-74.77431019	140.8212208	12.85873154
Substantia nigra compact part	SNc	106.0560967	-13.12229437	19.82937635	-44.5589545	196.5996178	26.14546695
Pedunculopontine nucleus	PPN	-1.645836335	31.81759999	71.81394768	-6.768323202	35.85794951	-31.18639784
Interfascicular nucleus raphe	IF	-15.50459122	-27.74300408	-9.357148506	-44.53413737	8.084191433	-38.09084703
Interpeduncular nucleus	IPN	99.10736029	93.1775102	176.3577672	23.09566107	211.6931505	2.15530684
Rostral linear nucleus raphe	RL	-31.5293831	62.03679928	142.0949192	-2.571123419	3.234174143	-59.93540464
Central linear nucleus raphe	CLI	-37.87673847	-33.53678266	-5.543501749	-55.95321498	-16.7648712	-57.31399974
Dorsal nucleus raphe	DR	-27.24148751	34.578948	78.9152669	-3.934424115	3.615503283	-49.10661232
Nucleus of the lateral lemniscus	NLL	8.203886582	55.85300374	137.0671813	0.303314713	53.94004613	-31.34157828
Principal sensory nucleus of the trigeminal	PSV	8.03667715	63.46626806	132.2295072	11.17569612	77.97152486	-41.96609027
Parabrachial nucleus	PB	42.62794729	45.94774944	79.69350504	16.20980931	81.10649737	6.19073011
Superior olivary complex	SOC	-20.48844326	33.26824705	69.6882397	1.23267291	5.368332892	-39.94646187
Barrington's nucleus	B	-0.505503787	55.54773352	113.158394	6.189516354	37.28444701	-32.22513125
Dorsal tegmental nucleus	DTN	3.940413406	63.53448783	135.2323378	4.170486476	49.15908703	-28.87587815
Posterodorsal tegmental nucleus	PDTg	-8.333333333	180.5555556	294.375	74.37996032	32.1453373	-48.11507937
Pontine central gray	PCG	48.85385693	67.37623496	116.3577772	25.69141464	94.53215233	10.38081315
Pontine gray	PG	-5.416169508	149.0691118	262.681119	57.85767087	30.38784895	-36.7830564
Pontine reticular nucleus caudal part	PRNc	-32.36307012	27.02082033	62.36824912	-2.264059287	-8.033189197	-52.6734128
Supragenual nucleus	SG	5.729166667	13.28125	50.26041667	-18.75	83.59375	-51.84244792
Supratrigeminal nucleus	SUT	-4.334700072	27.7513011	67.06291433	-9.390257002	23.39188873	-28.9407693
Tegmental reticular nucleus	TRN	86.16978395	62.33795183	130.6306057	5.84600622	310.7791404	-38.867302
Motor nucleus of trigeminal	V	91.40667123	75.55033168	169.1004243	-2.297337076	179.105495	19.98920733
Peritrigeminal zone	P5	30.54396053	31.62545365	96.37335219	-20.76896707	83.38287265	-10.02416704
Accessory trigeminal nucleus	Acs5	31.25	-71.875	-59.375	-84.375	131.328125	-50
Parvicellular motor 5 nucleus	PC5	-8.338557994	-12.32383808	24.76034426	-43.85348661	37.71366164	-45.2876133
Intertrigeminal nucleus	I5	220.7255701	31.81575588	149.5911662	-48.20809339	449.8779251	32.35350102
Superior central nucleus raphe	CS	71.20524228	1.721687388	57.77430051	-42.19241663	179.1976977	-15.15775963
Locus ceruleus	LC	129.4892404	135.5690216	263.6077622	29.5407276	258.8505977	28.77032834
Laterodorsal tegmental nucleus	LDT	79.26533125	121.191008	216.1690881	43.69229451	196.2364114	-0.430772247
Nucleus incertus	NI	-37.34372152	174.3104143	305.9725762	68.1493171	-15.38874787	-57.7721639
Pontine reticular nucleus	PRNr	-8.238456289	65.43754064	158.7027287	-4.72203927	19.40154947	-30.84585673
Nucleus raphe pontis	RPO	-66.44110946	4.733240793	46.21834489	-28.36109935	-56.47443696	-74.67668876
Subceruleus nucleus	SLC	202.5297619	640.4017857	1186.657366	180.9542411	462.2228423	13.92857143
Sublaterodorsal nucleus	SLD	74.41181078	134.3002036	213.2834136	62.84603109	146.1453242	10.20108866
Area postrema	AP	59.53521025	-3.439214847	95.7095912	-69.45963581	153.0046145	-13.96943246
Dorsal cochlear nucleus	DCO	87.69281218	156.5061593	260.1800199	75.51516432	174.1356716	28.77399028
Ventral cochlear nucleus	VCO	28.12457351	0.05999102	29.63177287	-26.34787476	75.03239604	-12.09788707
Cuneate nucleus	CU	-3.137750648	26.09128245	76.92519964	-14.76890974	42.01719266	-40.70335505
Gracile nucleus	GR	64.37001811	-32.31396946	-11.51249296	-51.47722063	237.7162352	-32.19929469
External cuneate nucleus	ECU	28.11885844	200.5014716	438.7104377	48.71400724	85.88602093	-14.1807313
Nucleus of the trapezoid body	NTB	84.63451548	-35.58405531	7.107940815	-70.72841243	239.5137426	-27.70658895
Nucleus of the solitary tract	NTS	47.48266475	146.2975236	260.2209944	49.22194921	125.3873594	-12.93515333
Spinal nucleus of the trigeminal caudal part	SPVC	90.85116536	106.3789627	296.1480851	-12.90853096	216.7596295	5.370317964
Spinal nucleus of the trigeminal interpolar part	SPVI	12.31263272	28.11237437	94.09879181	-18.8082071	44.8060097	-20.84290823
Spinal nucleus of the trigeminal oral part	SPVO	21.92451283	-4.426528169	40.54124243	-41.19361346	78.78735757	-18.78457746
Paratrigeminal nucleus	Pa5	26.82306098	4.16761494	34.01359915	-25.54576378	67.7810404	-14.4362089
Abducens nucleus	VI	-48.21428571	3.571428571	66.52529762	-44.20014881	-19.19642857	-70.84449405
Facial motor nucleus	VII	72.71403108	10.68046489	34.80913299	-12.95931459	143.092863	14.67452376
Accessory facial motor nucleus	ACVII	-77.5	-90	-77.4375	-100	-65	-92.5
Nucleus ambiguus	AMB	25.03109752	82.06513891	186.0267282	0.96438178	109.8355547	-37.15669622
Dorsal motor nucleus of the vagus nerve	DMX	516.0016736	534.4086204	801.3933485	285.8271369	824.5371509	242.7492688
Gigantocellular reticular nucleus	GRN	-30.66901967	-21.03603542	-4.093981228	-37.67736141	-12.87702107	-46.8871284
Inferior olivary complex	IO	-2.147718514	7.2546336	53.046877	-31.37638908	53.84117699	-40.79943476
Intermediate reticular nucleus	IRN	74.57829337	79.35932198	182.4279558	-0.474389333	212.0058449	-29.47928105
Inferior salivatory nucleus	ISN	96.875	40.625	239.0625	-78.1640625	278.203125	-56.25
Linear nucleus of the medulla	LIN	-10.79055307	-9.190185814	95.62951051	-71.53400182	77.65509627	-69.34571844
Lateral reticular nucleus	LRN	-36.94371109	-10.32195661	20.76455327	-38.65427689	-12.93863306	-54.06190583
Magnocellular reticular nucleus	MARN	-18.63984018	2.154078605	30.76549013	-25.62583539	5.524024131	-42.06741428
Medullary reticular nucleus	MDRN	93.64098062	-3.297497426	48.48960979	-37.28650078	179.9078757	18.60390568
Medullary reticular nucleus dorsal part	MDRNd	25.66035881	33.79898308	142.3762686	-41.97106136	124.486938	-44.05221372
Medullary reticular nucleus ventral part	MDRNv	-10.57879629	-7.937106369	61.25361842	-57.34096386	33.2258117	-47.14374911
Parvicellular reticular nucleus	PARN	-3.992865002	32.25904413	103.3762186	-17.04449805	48.93204777	-44.47465541
Parasolitary nucleus	PAS	92.42424242	399.1003788	661.9330019	190.7481061	201.0795455	6.048768939
Paragigantocellular reticular nucleus dorsal part	PGRNd	694.1901497	392.2536345	1008.814791	-6.333744586	1352.366362	159.834779
Paragigantocellular reticular nucleus lateral part	PGRNl	-41.94896312	47.2006693	108.6796161	-4.153268449	-24.52842506	-56.06990107
Nucleus of Roller	NR	2.454545455	-7.303030303	100.3204545	-83.87916667	77.08825758	-55.37765152
Nucleus prepositus	PRP	148.7207746	289.3084959	438.4806518	156.8051018	225.6387988	82.68134117
Parapyramidal nucleus	PPY	-2.842048387	33.24535542	107.243305	-27.63284078	49.68151255	-45.88451557
Lateral vestibular nucleus	LAV	364.4086022	395.6293485	637.0239366	192.508361	709.7002491	109.5562144
Medial vestibular nucleus	MV	103.3963848	114.6707911	159.8472425	69.35339914	166.4423288	46.54577239
Spinal vestibular nucleus	SPIV	22.31425722	267.1680281	418.524155	138.2466664	64.93276897	-14.60300746
Superior vestibular nucleus	SUV	102.5641026	169.2307692	290.8784054	56.08874199	185.625	23.06991186
Nucleus x	x	155.7255245	526.527535	1146.788899	116.3904611	450.8103875	-27.54760344
Hypoglossal nucleus	XII	451.2998067	848.068607	1317.760928	463.641842	702.5361243	212.0250067
Nucleus y	y	233.3333333	212.5	379.2708333	79.16666667	400.1041667	75
Nucleus raphe magnus	RM	-59.3358396	-11.27819549	22.77588503	-42.23463933	-45.49944196	-73.93498394
Nucleus raphe pallidus	RPA	-61.84225526	-22.32173393	20.47340746	-57.29773974	-34.51403201	-84.30275683
Nucleus raphe obscurus	RO	-67.58988294	-23.60472408	17.99180863	-57.08834135	-51.89988765	-80.57117475
Infracerebellar nucleus	ICB	92.61254554	-67.17981959	-41.46459946	-92.89503972	227.9713498	-42.74625874
